# A microRNA CRISPR screen reveals miR-483-3p as an apoptotic regulator in prostate cancer

**DOI:** 10.1101/2025.04.16.649147

**Authors:** Jonathan Tak-Sum Chow, Ayeisha Desjardins, Daniel K.C. Lee, Iulia A Grigore, Norman J Fu, Stephanie Chau, Byeong Yeop Lee, Martino Marco Gabra, Leonardo Salmena

## Abstract

The development of traditional protein-targeted cancer therapies is a slow and arduous process, often taking years or even decades. In contrast, RNA-based therapies targeting crucial microRNAs (miRNAs) offer a faster alternative due to the sequence specific nature of miRNA inhibitor binding. This, combined with the capacity of individual miRNAs to influence multiple cellular pathways, makes these small RNAs attractive targets for cancer therapy. While miRNA are known to be dysregulated in prostate cancer (PCa), identifying their individual contributions to disease progression and the identification of therapeutically actionable miRNA targets in PCa has been challenging due to limited screening tools. To overcome this, we developed miRKOv2, a miRNA-only CRISPR knockout library enabling systematic, genome-wide loss-of-function screens to identify miRNAs essential for PCa cell survival. Our screens uncovered 69 potential essential miRNA candidates, with miR-483 demonstrating the most significant impact on PCa cell viability. Functional characterization demonstrated that miR-483 disruption significantly potentiated apoptosis in PCa cell lines. Mechanistically, we uncovered a novel regulatory axis wherein miR-483-3p directly modulates a BCLAF1/PUMA/BAK1 apoptotic signaling network, highlighting its critical role in maintaining PCa cell survival. Our findings provide novel insights into the complex regulatory role of miRNA in PCa progression and offer a potential therapeutic strategy for targeting miRNA-mediated pathways in metastatic disease.
