## Supplementary material for "A microRNA CRISPR screen reveals miR-483-3p as an apoptotic regulator in prostate cancer": File S2

### Sheet: DU145-Cas9
miRNA	BF	22Rv1	DU145	LNCaP	PC3	VCaP	constitutive_expression	commonly_essential
MIR320A	6.948	44029	35598	10188	15866	14568	Y	N
MIR93	0.441	19310	3152	6659	4836	13241	Y	N
MIR185	4.823	13210	3902	2097	4678	5132	Y	N
MIR130B	8.877	12646	1993	3213	3757	34831	Y	N
MIR132	1.018	4150	263	387	79	2258	Y	N
MIR340	0.279	2889	117	1435	356	6460	Y	N
MIR1226	20.973	207	41	116	46	237	Y	N
MIR5010	1.917	128	96	20	1	110	Y	N
MIR636	5.369	77	21	23	5	32	Y	N
MIR3127	4.608	77	55	100	42	53	Y	N
MIR5187	2.822	51	2	5	8	8	Y	N
MIR5001	6.931	29	5	13	7	13	Y	Y
MIR483	0.077	14	23	4	804	21	Y	Y
MIR6736	0.596	37	3	20	2	16	N	N
MIR6780A	3.821	13	2	2	1	3	N	N
MIR6779	1.129	10	7	2	1	0	N	N
MIR624	5.026	9	2	3	1	20	N	N
MIR449A	4.505	5	1	0	0	18	N	N
MIR7108	2.912	5	8	0	1	0	N	N
MIR1181	28.312	2	0	1	23	7	N	N
MIR1286	0.948	2	16	2	9	36	N	N
MIR939	1.445	1	3	6	0	4	N	N
MIR4448	12.554	0	0	0	0	0	N	N
MIR6501	10.925	0	0	0	17	4	N	N
MIR4533	6.364	0	0	0	0	0	N	N
MIR4533	6.254	0	0	0	0	0	N	N
MIR663A	5.765	0	0	0	2	0	N	N
MIR4505	5.034	0	0	1	0	0	N	N
MIR3185	2.722	0	0	2	0	22	N	N
MIR6738	2.574	0	4	0	2	0	N	N
MIR4716	1.938	0	0	0	0	16	N	N
MIR6872	1.233	0	0	0	0	0	N	N
MIR7973-2	1.157	0	0	0	0	0	N	N
MIR648	0.819	0	0	0	0	0	N	N

### Sheet: LNCaP
miRNA	BF	22Rv1	DU145	LNCaP	PC3	VCaP	constitutive_expression	commonly_essential
MIR1291	1.416	137856	75839	70104	22265	112781	Y	N
MIR185	0.16	13210	3902	2097	4678	5132	Y	N
MIR130B	2.763	12646	1993	3213	3757	34831	Y	N
MIR1249	4.216	835	540	592	124	335	Y	N
MIR1306	11.908	511	506	361	212	1669	Y	N
MIR4728	1.582	39	20	28	0	8	Y	N
MIR6877	3.864	36	44	10	13	51	Y	N
MIR4498	0.377	32	14	25	15	48	Y	N
MIR3661	16.505	23	91	24	33	31	Y	N
MIR6807	0.461	15	2	10	7	18	Y	Y
MIR483	8.033	14	23	4	804	21	Y	Y
MIR6777	0.769	30	0	1	2	6	N	N
MIR6894	2.545	18	1	0	1	9	N	N
MIR3180-5	17.132	16	0	0	0	0	N	N
MIR6878	2.448	14	2	2	0	0	N	N
MIR3180-4	3.606	8	0	0	0	0	N	N
MIR6825	1.255	8	0	11	2	6	N	N
MIR6780B	0.456	7	0	1	2	2	N	N
MIR6797	1.615	7	6	4	1	7	N	N
MIR449A	1.574	5	1	0	0	18	N	N
MIR4769	5.315	5	10	0	4	0	N	N
MIR7108	2.665	5	8	0	1	0	N	N
MIR2861	0.833	3	1	0	0	0	N	N
MIR4690	1.847	3	9	4	6	55	N	N
MIR4784	2.014	3	0	0	0	3	N	N
MIR7851	0.67	3	2	0	2	0	N	N
MIR1181	12.964	2	0	1	23	7	N	N
MIR1281	0.09	1	0	0	3	0	N	N
MIR3121	0.026	1	2	0	2	5	N	N
MIR4258	0.565	1	0	0	0	5	N	N
MIR4648	0.527	1	0	0	0	0	N	N
MIR4734	0.131	1	0	0	0	0	N	N
MIR5088	0.725	1	0	0	3	3	N	N
MIR1282	3.975	0	0	0	0	0	N	N
MIR1973	2.117	0	0	0	0	0	N	N
MIR3197	1.303	0	0	0	2	2	N	N
MIR4435-1	0.943	0	10	3	8	0	N	N
MIR4448	1.292	0	0	0	0	0	N	N
MIR4454	10.129	0	0	0	0	0	N	N
MIR4716	2.337	0	0	0	0	16	N	N
MIR4721	12.463	0	8	4	3	1	N	N
MIR6165	8.654	0	0	0	0	0	N	N
MIR6501	19.302	0	0	0	17	4	N	N
MIR663A	9.876	0	0	0	2	0	N	N
MIR663B	0.732	0	0	0	0	0	N	N
MIR6744	0.831	0	0	0	0	0	N	N
MIR7975	9.789	0	0	0	0	0	N	N
