## Supplementary material for "A microRNA CRISPR screen reveals miR-483-3p as an apoptotic regulator in prostate cancer": Table S1

### Sheet: Sheet1
Primer ID	Sequence (5' - 3')
Library amplification Fwd	TAACTTGAAAGTATTTCGATTTCTTGGCTTTATATATCTTGTGGAAAGGACGAAACA CCG
Library amplification Rev	ACTTTTTCAAGTTGATAACGGACTAGCCTTATTTTAACTTGCTATTTCTAGCTCTAA AAC
miR-483-3p TD Fwd	GCCTCACCGGTCTCGAGGACGG
miR-483-3p TD Rev	CACGCGCGAATTCAAAAAAGACGGC
MIR483 gDNA Fwd	CTGCTGCTTGACTCTGGAAG
MIR483 gDNA Rev	AGGTGAGAGGGGAGGTGAGT
MIR483 sequencing Fwd	CATTTGGGGGTAGGAAGTGG
miR-483-3p_sensor_fwd	CAGTAATTCTAGGCGATCGCacgtctcaagaccagaggtctctg
miR-483-3p_sensor_rev	ATTTTATTGCGGCCAGCGGCCgcacaggtctcttctggttg
BBC3/PUMA 3'UTR Fwd #1	cagtaattctaggcgatcgcgtggacgtcagggactcg
BBC3/PUMA 3'UTR Rev #1	gctccaggaggctagtggtc
BBC3/PUMA 3'UTR Fwd #2	aagagcaaatgagccaaac
BBC3/PUMA 3'UTR Rev #2	gatattttattgcggccagcttgaaaaggaaacatacaaaaatc
BAK1 3'UTR Fwd #1	cagtaattctaggcgatcgcCTCCCAAGGGTGCCCTTTG
BAK1 3'UTR Rev #1	gggccataaaCATCACATATGTTGAGTTTG
BAK1 3'UTR Fwd #2	atatgtgatgTTTATGGCCCTCAGATCC
BAK1 3'UTR Rev #2	gatattttattgcggccagcTGACATTCTATTACAGAGTTCTTAC
BCLAF1 3'UTR Fwd #1	cagtaattctaggcgatcgcGTTCATTAATAGTATTTTAAAAAAATTGTTTTTC
BCLAF1 3'UTR Rev #1	gggccataaaCATCACATATGTTGAGTTTG
BCLAF1 3'UTR Fwd #2	atatgtgatgTTTATGGCCCTCAGATCC
BCLAF1 3'UTR Rev #2	gatattttattgcggccagcTGACATTCTATTACAGAGTTCTTAC
BBC3/PUMA MUT Fwd	GAGGAGTCTGaattaGGGGAGGGATGG
BBC3/PUMA MUT Rev	CCTCTTCCGAGATTTC
BCLAF1 6mer MUT Fwd	TATGTAATAGaattaGGGAATAAAACTACTTAATTCCTGTG
BCLAF1 6mer MUT Rev	gggccataaaCATCACATATGTTGAGTTTG
BCLAF1 8mer MUT Fwd	AGCTCTTAAAaattaGAAAATCTAAAATAGTAAATTTCAATGTTAAG
BCLAF1 8mer MUT Rev	ATCAATATAGACACAAAAGATAATTC
