## Supplementary material for "A microRNA CRISPR screen reveals miR-483-3p as an apoptotic regulator in prostate cancer": Table S3

### Sheet: Sheet1
Name	Sequence (5' -> 3')
MIR483 DKO insert	CCCGTCTCCCACCGAAGACGGGAGGAGAGGAGTGGTTTTAGAGCTAGAAATAGCAAGTTAAAATAAGGCTAGTCCGTTATCAACTTGAAAAAGTGGCACCGAGTCGGTGCTTTTTTGAATTCGAGGGCCTATTTCCCATGATTCCTTCATATTTGCATATACGATACAAGGCTGTTAGAGAGATAATTAGAATTAATTTGACTGTAAACACAAAGATATTAGTACAAAATACGTGACGTAGAAAGTAATAATTTCTTGGGTAGTTTGCAGTTTTAAAATTATGTTTTAAAATGGACTATCATATGCTTACCGTAACTTGAAAGTATTTCGATTTCTTGGCTTTATATATCTTGTGGAAAGGACGAAACACCGGGGGAGAGGGGGAAGACGGGGTTTTGA…
lacz DKO insert	CCCGTCTCCCACCGCCCGAATCTCTATCGTGCGGGTTTTAGAGCTAGAAATAGCAAGTTAAAATAAGGCTAGTCCGTTATCAACTTGAAAAAGTGGCACCGAGTCGGTGCTTTTTTGAATTCGAGGGCCTATTTCCCATGATTCCTTCATATTTGCATATACGATACAAGGCTGTTAGAGAGATAATTAGAATTAATTTGACTGTAAACACAAAGATATTAGTACAAAATACGTGACGTAGAAAGTAATAATTTCTTGGGTAGTTTGCAGTTTTAAAATTATGTTTTAAAATGGACTATCATATGCTTACCGTAACTTGAAAGTATTTCGATTTCTTGGCTTTATATATCTTGTGGAAAGGACGAAACACCGGGCGCGAAGCGCTTATCGGCGTTTTGA…
MIR483 OE insert	AAACACCGGAGACGGCTCCTGCTCCCTCCTCCGGCTGATGGCACCTGCCCTTTGGCACCCCAAGGTGGAGCCCCCAGCGACCTTCCCCTTCCAGCTGAGCATTGCTGTGGGGGAGAGGGGGAAGACGGGAGGAAAGAAGGGAGTGGTTCCATCACGCCTCCTCACTCCTCTCCTCCCGTCTTCTCCTCTCCTGCCCTTGTCTCCCTGTCTCAGCAGCTCCAGGGGTGGTGTGGGCCCCTCCAGCCTCCTAGGTGGTGCCAGGCCAGAGTCCAAGCTCAGGGACAGCAGTCTTTTTTCGTCTCTGTTTTAGA
shlacz insert	AAACACCGGAGACGGATCCCGTCGTATTACAACGTCGTGACTCTCGAGAGTCACGACGTTGTAATACGATTTTTTGTCGTCTCTGTTTTAGA
miR-483-3p TD insert	ACCGGTCTCGAGGACGGCGCTAGGATCATCAACAAGACGGGAGGAGAGGAGTGACAAGTATTCTGGTCACACAGAATACAACAAGACGGGAGGAGAGGAGTGACAAGATGATCCTAGCGCCGTCTTTTTTGAATTC
